# Promoting long-term forest landscape resilience in the Lake Tahoe basin

**DOI:** 10.1101/2021.06.29.450434

**Authors:** Eric S. Abelson, Keith M. Reynolds, Angela M. White, Jonathan W. Long, Charles Maxwell, Patricia N. Manley

## Abstract

Rapid environmental changes expected in the 21^st^ century challenge the resilience of wildlands around the world. The western portion of the Lake Tahoe basin (LTW) in California is an important ecological and cultural hotspot that is at risk of degradation from current and future environmental pressures. Historical uses, fire suppression, and a changing climate have created forest landscape conditions at risk of drought stress, destructive fire, and loss of habitat diversity. We prospectively modeled forest landscape conditions for a period of 100 years to evaluate the efficacy of five unique management scenarios in achieving desired landscape conditions across the 23,600 hectares of LTW. Management scenarios ranged from no management other than fire suppression to applying treatments consistent with historical fire frequencies and extent (i.e., regular and broadscale biomass reduction). We developed a decision support tool to evaluate environmental and social outcomes within a single framework to provide a transparent set of costs and benefits; results illuminated underlying mechanisms of forest resilience and provided actionable guidance to decision makers. Sixteen attributes were assessed in the model after assigning weights to each, derived through a survey of stakeholder priorities, so that the contribution of each attribute to evaluations of scenario performance was influenced by the combined priorities of stakeholders. We found that removing forest biomass across the landscape, particularly when accomplished using extensive fire-based removal techniques, led to highly favorable conditions for environmental quality and promoting overall landscape resilience. Environmental conditions resulting from extensive fire-based biomass removal also had nominal variation over time, in contrast with strategies that had less extensive and/or used physical removal techniques, namely thinning. Our analysis provided a transparent approach to data assessment, considering the priorities of stakeholders, to provide insights into the complexities of maintaining optimal conditions and managing landscapes to promote ecosystem resilience in a changing world.
