## Appendix 6 for "Promoting long-term forest landscape resilience in the Lake Tahoe basin"

### Sheet: Sheet1
MCDM results, per decade and scenario, for the following topics: LTW scenario performance over time, environmental quality, community values, operations, health and safety, social values, terrestrial environmental quality, aquatic environmental quality, economics, and feasibility. Summary statistics (i.e., mean, standard deviation, minimum, and maximum) are also included.
LTW Scenario performance over time
Scenario	Year 10	Year 20	Year 30	Year 40	Year 50	Year 60	Year 70	Year 80	Year 90	Year 100		Mean	SD		Min	Max
S1	0.75	0.57	0.63	0.61	0.61	0.54	0.62	0.68	0.58	0.62		0.621	0.059		0.54	0.75
S2	0.74	0.6	0.65	0.7	0.61	0.5	0.6	0.71	0.56	0.66		0.633	0.0735		0.5	0.74
S3	0.76	0.68	0.72	0.71	0.68	0.66	0.64	0.73	0.57	0.68		0.683	0.0531		0.57	0.76
S4	0.76	0.66	0.7	0.7	0.66	0.62	0.68	0.72	0.65	0.67		0.682	0.0397		0.62	0.76
S5	0.82	0.8	0.83	0.81	0.81	0.81	0.78	0.8	0.63	0.69		0.778	0.0651		0.63	0.83
Environmental quality
Scenario	Year 10	Year 20	Year 30	Year 40	Year 50	Year 60	Year 70	Year 80	Year 90	Year 100		Mean	SD		Min	Max
S1	0.729	0.627	0.644	0.627	0.576	0.576	0.627	0.627	0.593	0.61		0.624	0.0436		0.576	0.729
S2	0.729	0.678	0.678	0.678	0.644	0.593	0.627	0.661	0.593	0.661		0.654	0.0417		0.593	0.729
S3	0.746	0.712	0.729	0.729	0.712	0.729	0.712	0.729	0.695	0.712		0.72	0.0144		0.695	0.746
S4	0.746	0.678	0.695	0.678	0.661	0.627	0.678	0.678	0.661	0.678		0.678	0.0299		0.627	0.746
S5	0.814	0.847	0.881	0.881	0.898	0.898	0.881	0.898	0.864	0.847		0.871	0.0279		0.814	0.898
Community values
Scenario	Year 10	Year 20	Year 30	Year 40	Year 50	Year 60	Year 70	Year 80	Year 90	Year 100		Mean	SD		Min	Max
S1	0.724	0.379	0.517	0.483	0.552	0.379	0.517	0.69	0.483	0.586		0.531	0.114		0.379	0.724
S2	0.724	0.414	0.586	0.69	0.517	0.276	0.552	0.759	0.517	0.655		0.569	0.148		0.276	0.759
S3	0.828	0.69	0.759	0.724	0.69	0.621	0.586	0.793	0.483	0.724		0.69	0.103		0.483	0.828
S4	0.759	0.586	0.69	0.724	0.621	0.586	0.655	0.759	0.621	0.655		0.666	0.0651		0.586	0.759
S5	0.897	0.793	0.793	0.759	0.724	0.724	0.69	0.655	0.241	0.517		0.679	0.183		0.241	0.897
Operations
Scenario	Year 10	Year 20	Year 30	Year 40	Year 50	Year 60	Year 70	Year 80	Year 90	Year 100		Mean	SD		Min	Max
S1	0.917	0.75	0.833	0.833	0.917	0.75	0.833	0.917	0.75	0.75		0.825	0.073		0.75	0.917
S2	0.833	0.667	0.667	0.833	0.667	0.583	0.583	0.833	0.5	0.667		0.683	0.117		0.5	0.833
S3	0.667	0.5	0.583	0.583	0.5	0.417	0.417	0.583	0.167	0.417		0.483	0.141		0.167	0.667
S4	0.833	0.75	0.75	0.75	0.75	0.667	0.75	0.833	0.667	0.667		0.742	0.0615		0.667	0.833
S5	0.667	0.583	0.667	0.583	0.583	0.583	0.5	0.667	0.417	0.333		0.558	0.111		0.333	0.667
Health and safety
Scenario	Year 10	Year 20	Year 30	Year 40	Year 50	Year 60	Year 70	Year 80	Year 90	Year 100		Mean	SD		Min	Max
S1	0.8	0.4	0.56	0.52	0.6	0.36	0.56	0.72	0.48	0.6		0.56	0.133		0.36	0.8
S2	0.8	0.44	0.64	0.76	0.56	0.24	0.56	0.76	0.52	0.64		0.592	0.169		0.24	0.8
S3	0.88	0.72	0.8	0.76	0.72	0.64	0.6	0.8	0.44	0.72		0.708	0.124		0.44	0.88
S4	0.84	0.64	0.72	0.76	0.64	0.64	0.68	0.8	0.64	0.64		0.7	0.076		0.64	0.84
S5	0.96	0.84	0.84	0.8	0.76	0.76	0.72	0.68	0.16	0.52		0.704	0.223		0.16	0.96
Social values
Scenario	Year 10	Year 20	Year 30	Year 40	Year 50	Year 60	Year 70	Year 80	Year 90	Year 100		Mean	SD		Min	Max
S1	0.2	0.2	0.2	0.2	0.2	0.4	0.4	0.4	0.4	0.6		0.32	0.14		0.2	0.6
S2	0.2	0.2	0.2	0.4	0.4	0.4	0.4	0.4	0.4	0.6		0.36	0.126		0.2	0.6
S3	0.4	0.4	0.4	0.4	0.4	0.4	0.4	0.6	0.4	0.6		0.44	0.0843		0.4	0.6
S4	0.2	0.2	0.4	0.4	0.4	0.4	0.4	0.4	0.4	0.6		0.38	0.114		0.2	0.6
S5	0.4	0.4	0.4	0.4	0.4	0.4	0.4	0.6	0.6	0.6		0.46	0.0966		0.4	0.6
Terrestrial environmental quality
Scenario	Year 10	Year 20	Year 30	Year 40	Year 50	Year 60	Year 70	Year 80	Year 90	Year 100		Mean	SD		Min	Max
S1	0.759	0.724	0.724	0.724	0.69	0.69	0.759	0.793	0.759	0.793		0.741	0.0372		0.69	0.793
S2	0.759	0.759	0.759	0.793	0.724	0.69	0.759	0.793	0.759	0.828		0.762	0.0379		0.69	0.828
S3	0.759	0.828	0.828	0.828	0.793	0.793	0.793	0.828	0.828	0.828		0.81	0.0244		0.759	0.828
S4	0.793	0.793	0.828	0.793	0.759	0.759	0.828	0.828	0.793	0.862		0.803	0.0327		0.759	0.862
S5	0.828	0.897	0.897	0.897	0.931	0.931	0.897	0.897	0.862	0.828		0.886	0.0365		0.828	0.931
Aquatic environmental quality
Scenario	Year 10	Year 20	Year 30	Year 40	Year 50	Year 60	Year 70	Year 80	Year 90	Year 100		Mean	SD		Min	Max
S1	0.69	0.552	0.586	0.552	0.483	0.517	0.517	0.483	0.483	0.448		0.531	0.0693		0.448	0.69
S2	0.724	0.586	0.586	0.586	0.552	0.517	0.552	0.552	0.448	0.517		0.562	0.0709		0.448	0.724
S3	0.759	0.655	0.655	0.69	0.69	0.724	0.69	0.655	0.586	0.621		0.672	0.0494		0.586	0.759
S4	0.724	0.586	0.621	0.586	0.586	0.552	0.552	0.552	0.517	0.552		0.583	0.0574		0.517	0.724
S5	0.828	0.828	0.897	0.862	0.897	0.897	0.897	0.931	0.897	0.862		0.879	0.0335		0.828	0.931
Economics
Scenario	Year 10	Year 20	Year 30	Year 40	Year 50	Year 60	Year 70	Year 80	Year 90	Year 100		Mean	SD		Min	Max
S1	0.833	0.5	0.667	0.667	0.833	0.5	0.667	0.833	0.5	0.667		0.667	0.136		0.5	0.833
S2	0.833	0.667	0.667	0.833	0.667	0.333	0.5	0.833	0.333	0.5		0.617	0.193		0.333	0.833
S3	0.833	0.5	0.667	0.833	0.5	0.333	0.333	0.833	0	0.5		0.533	0.27		0	0.833
S4	1	0.833	0.833	0.833	0.833	0.667	0.833	1	0.667	0.667		0.817	0.123		0.667	1
S5	0.833	0.667	0.833	0.667	0.833	0.833	0.667	0.833	0.5	0.167		0.683	0.214		0.167	0.833
Feasibility
Scenario	Year 10	Year 20	Year 30	Year 40	Year 50	Year 60	Year 70	Year 80	Year 90	Year 100		Mean	SD		Min	Max
S1	1	1	1	1	1	1	1	1	1	1		1	0		1	1
S2	0.833	0.833	0.833	0.667	0.667	0.667	0.667	0.667	0.667	0.667		0.717	0.0805		0.667	0.833
S3	0.5	0.5	0.5	0.5	0.5	0.5	0.333	0.333	0.333	0.333		0.433	0.0861		0.333	0.5
S4	0.667	0.667	0.667	0.667	0.667	0.667	0.667	0.667	0.667	0.667		0.667	0		0.667	0.667
S5	0.333	0.333	0.333	0.333	0.333	0.333	0.333	0.333	0.333	0.5		0.35	0.0527		0.333	0.5
WUI fire risk
Scenario	Year 10	Year 20	Year 30	Year 40	Year 50	Year 60	Year 70	Year 80	Year 90	Year 100		Mean	SD		Min	Max
S1	0.573	0.213	0.174	0.052	0.214	0	0.221	0.487	0.276	0.392		0.26	0.18		0	0.573
S2	0.614	0.384	0.403	0.526	0.256	0.11	0.301	0.55	0.326	0.37		0.384	0.15		0.11	0.614
S3	0.797	0.5	0.61	0.611	0.45	0.353	0.36	0.613	0.212	0.463		0.497	0.168		0.212	0.797
S4	0.676	0.326	0.498	0.535	0.343	0.262	0.411	0.618	0.337	0.384		0.439	0.137		0.262	0.676
S5	0.968	0.696	0.702	0.648	0.576	0.61	0.417	0.588	0.227	0.0228		0.545	0.265		0.0228	0.968
Threats to property
Scenario	Year 10	Year 20	Year 30	Year 40	Year 50	Year 60	Year 70	Year 80	Year 90	Year 100		Mean	SD		Min	Max
S1	0.99	0.481	0.93	0.929	0.992	0.758	0.913	0.999	0.778	0.929		0.87	0.16		0.481	0.999
S2	0.976	0.421	0.837	0.952	0.804	0.334	0.889	1	0.804	0.911		0.793	0.23		0.334	1
S3	0.95	0.939	0.995	0.886	0.974	0.879	0.786	0.981	0.659	0.934		0.898	0.104		0.659	0.995
S4	0.989	0.91	0.954	0.984	0.96	0.992	0.983	0.996	0.946	0.957		0.967	0.027		0.91	0.996
S5	1	0.995	0.969	0.944	0.95	0.877	0.984	0.711	0	0.991		0.842	0.308		0	1
Quality air
Scenario	Year 10	Year 20	Year 30	Year 40	Year 50	Year 60	Year 70	Year 80	Year 90	Year 100		Mean	SD		Min	Max
S1	0.975	0.865	0.811	0.754	0.618	0.349	0.458	0.692	0	0		0.552	0.345		0	0.975
S2	0.979	0.934	0.897	0.944	0.862	0.534	0.523	0.894	0.262	0.629		0.746	0.243		0.262	0.979
S3	0.996	0.968	0.976	0.973	0.941	0.9	0.889	0.94	0.726	0.896		0.921	0.0778		0.726	0.996
S4	0.986	0.909	0.931	0.906	0.872	0.704	0.671	0.915	0.553	0.639		0.809	0.151		0.553	0.986
S5	0.996	0.978	0.984	0.967	0.965	0.939	0.913	0.965	0.868	0.661		0.924	0.0997		0.661	0.996
Recreation - summertime emissions
Scenario	Year 10	Year 20	Year 30	Year 40	Year 50	Year 60	Year 70	Year 80	Year 90	Year 100		Mean	SD		Min	Max
S1	0.918	0.259	0	0	0	0	0	0.0315	0	0.877		0.209	0.372		0	0.918
S2	0.933	0.653	0.503	0.887	0.407	0	0	0.712	0	0.915		0.501	0.385		0	0.933
S3	0.987	0.837	0.921	0.919	0.778	0.551	0.612	0.871	0	0.981		0.746	0.3		0	0.987
S4	0.96	0.554	0.692	0.612	0.468	0	0	0.736	0	0.935		0.496	0.374		0	0.96
S5	0.999	0.91	0.957	0.936	0.883	0.884	0.838	0.97	0.815	0.737		0.893	0.0796		0.737	0.999
Cultural resource quality
Scenario	Year 10	Year 20	Year 30	Year 40	Year 50	Year 60	Year 70	Year 80	Year 90	Year 100		Mean	SD		Min	Max
S1	0.316	0.235	0.235	0.221	0.205	0.214	0.207	0.179	0.194	0.213		0.222	0.0373		0.179	0.316
S2	0.331	0.254	0.269	0.243	0.242	0.261	0.267	0.223	0.252	0.258		0.26	0.0282		0.223	0.331
S3	0.359	0.318	0.327	0.312	0.337	0.356	0.355	0.325	0.365	0.349		0.34	0.0189		0.312	0.365
S4	0.371	0.307	0.309	0.289	0.286	0.302	0.311	0.269	0.293	0.318		0.305	0.0271		0.269	0.371
S5	0.637	0.637	0.654	0.704	0.7	0.703	0.744	0.725	0.733	0.744		0.698	0.0416		0.637	0.744
Carbon sequestration
Scenario	Year 10	Year 20	Year 30	Year 40	Year 50	Year 60	Year 70	Year 80	Year 90	Year 100		Mean	SD		Min	Max
S1	0.0691	0.172	0.268	0.387	0.519	0.631	0.731	0.84	0.923	1		0.554	0.324		0.0691	1
S2	0.0556	0.14	0.217	0.321	0.442	0.548	0.638	0.746	0.831	0.915		0.485	0.299		0.0556	0.915
S3	0.0251	0.0672	0.116	0.186	0.266	0.35	0.439	0.542	0.626	0.722		0.334	0.243		0.0251	0.722
S4	0.0566	0.146	0.234	0.344	0.455	0.552	0.647	0.757	0.844	0.93		0.497	0.3		0.0566	0.93
S5	0.0494	0.11	0.151	0.183	0.223	0.253	0.282	0.317	0.354	0.36		0.228	0.105		0.0494	0.36
Restoration byproducts
Scenario	Year 10	Year 20	Year 30	Year 40	Year 50	Year 60	Year 70	Year 80	Year 90	Year 100		Mean	SD		Min	Max
S1	0	0	0	0	0	0	0	0	0	0		0	0		0	0
S2	0.21	0.229	0.23	0.251	0.292	0.265	0.291	0.282	0.278	0.253		0.258	0.0285		0.21	0.292
S3	1	0.678	0.607	0.679	0.745	0.768	0.806	0.859	0.821	0.81		0.777	0.11		0.607	1
S4	0.171	0.174	0.169	0.197	0.192	0.19	0.19	0.19	0.18	0.18		0.183	0.00991		0.169	0.197
S5	0.168	0.142	0.0999	0.0842	0.0752	0.0641	0.0597	0.0632	0.0656	0.0664		0.0888	0.0374		0.0597	0.168
Functional fire
Scenario	Year 10	Year 20	Year 30	Year 40	Year 50	Year 60	Year 70	Year 80	Year 90	Year 100		Mean	SD		Min	Max
S1	0.76	0.626	0.642	0.629	0.545	0.517	0.694	0.762	0.679	0.75		0.66	0.0857		0.517	0.762
S2	0.762	0.74	0.711	0.765	0.649	0.547	0.646	0.749	0.683	0.795		0.705	0.0747		0.547	0.795
S3	0.746	0.814	0.804	0.794	0.739	0.719	0.713	0.782	0.76	0.809		0.768	0.0377		0.713	0.814
S4	0.812	0.786	0.821	0.802	0.724	0.656	0.794	0.811	0.757	0.869		0.783	0.059		0.656	0.869
S5	0.851	0.926	0.922	0.924	0.926	0.924	0.884	0.917	0.823	0.721		0.882	0.0672		0.721	0.926
Upland vegetation health
Scenario	Year 10	Year 20	Year 30	Year 40	Year 50	Year 60	Year 70	Year 80	Year 90	Year 100		Mean	SD		Min	Max
S1	0.496	0.525	0.534	0.538	0.601	0.624	0.656	0.66	0.664	0.676		0.598	0.0681		0.496	0.676
S2	0.458	0.538	0.538	0.538	0.599	0.62	0.655	0.687	0.675	0.676		0.598	0.0774		0.458	0.687
S3	0.417	0.519	0.575	0.548	0.586	0.623	0.652	0.691	0.687	0.687		0.599	0.0881		0.417	0.691
S4	0.458	0.55	0.542	0.543	0.607	0.633	0.665	0.682	0.689	0.691		0.606	0.0798		0.458	0.691
S5	0.429	0.505	0.567	0.641	0.727	0.781	0.809	0.815	0.816	0.818		0.691	0.146		0.429	0.818
Wildlife conservation
Scenario	Year 10	Year 20	Year 30	Year 40	Year 50	Year 60	Year 70	Year 80	Year 90	Year 100		Mean	SD		Min	Max
S1	0.848	0.854	0.868	0.867	0.85	0.852	0.838	0.843	0.832	0.819		0.847	0.0151		0.819	0.868
S2	0.858	0.865	0.879	0.877	0.848	0.846	0.85	0.85	0.86	0.851		0.859	0.0118		0.846	0.879
S3	0.871	0.878	0.879	0.9	0.873	0.874	0.877	0.882	0.875	0.866		0.878	0.00919		0.866	0.9
S4	0.858	0.859	0.873	0.878	0.857	0.853	0.85	0.845	0.867	0.864		0.86	0.0101		0.845	0.878
S5	0.915	0.941	0.953	0.956	0.949	0.946	0.921	0.908	0.913	0.915		0.932	0.0188		0.908	0.956
Quality water
Scenario	Year 10	Year 20	Year 30	Year 40	Year 50	Year 60	Year 70	Year 80	Year 90	Year 100		Mean	SD		Min	Max
S1	0.968	0.88	0.931	0.94	0.864	0.871	0.919	0.959	0.927	0.885		0.914	0.0373		0.864	0.968
S2	0.969	0.926	0.903	0.947	0.899	0.788	0.84	0.931	0.778	0.919		0.89	0.0659		0.778	0.969
S3	0.965	0.918	0.905	0.945	0.911	0.912	0.882	0.904	0.81	0.891		0.904	0.041		0.81	0.965
S4	0.965	0.897	0.896	0.883	0.888	0.808	0.848	0.941	0.872	0.88		0.888	0.0437		0.808	0.965
S5	0.931	0.916	0.919	0.87	0.875	0.842	0.834	0.902	0.831	0.732		0.865	0.0593		0.732	0.931
Water quantity
Scenario	Year 10	Year 20	Year 30	Year 40	Year 50	Year 60	Year 70	Year 80	Year 90	Year 100		Mean	SD		Min	Max
S1	0.406	0.198	0.211	0.156	0.111	0.119	0.0848	0.0102	0.000884	0.0109		0.131	0.123		0.000884	0.406
S2	0.441	0.231	0.283	0.221	0.204	0.237	0.234	0.134	0.119	0.112		0.222	0.0958		0.112	0.441
S3	0.536	0.342	0.416	0.383	0.426	0.483	0.456	0.382	0.347	0.318		0.409	0.0684		0.318	0.536
S4	0.456	0.276	0.319	0.258	0.237	0.266	0.268	0.18	0.179	0.178		0.262	0.0833		0.178	0.456
S5	0.703	0.738	0.828	0.851	0.881	0.922	0.95	0.936	0.949	1		0.876	0.0963		0.703	1
Net treatment costs
Scenario	Year 10	Year 20	Year 30	Year 40	Year 50	Year 60	Year 70	Year 80	Year 90	Year 100		Mean	SD		Min	Max
S1	1	1	1	1	1	1	1	1	1	1		1	0		1	1
S2	0.736	0.75	0.72	0.711	0.678	0.679	0.661	0.698	0.729	0.76		0.712	0.0328		0.661	0.76
S3	0.151	0.402	0.4	0.297	0.183	0.0861	0.051	0	0.123	0.181		0.187	0.139		0	0.402
S4	0.738	0.764	0.775	0.76	0.753	0.752	0.756	0.765	0.777	0.784		0.762	0.0135		0.738	0.784
S5	0.535	0.605	0.632	0.579	0.607	0.626	0.58	0.599	0.612	0.64		0.602	0.0308		0.535	0.64
Suppression costs
Scenario	Year 10	Year 20	Year 30	Year 40	Year 50	Year 60	Year 70	Year 80	Year 90	Year 100		Mean	SD		Min	Max
S1	0.904	0.5	0.696	0.67	0.79	0.5	0.638	0.889	0.41	0.524		0.652	0.171		0.41	0.904
S2	0.901	0.585	0.631	0.903	0.652	0.321	0.415	0.978	0.274	0.5		0.616	0.248		0.274	0.978
S3	0.969	0.461	0.817	0.888	0.622	0.492	0.479	0.919	0	0.612		0.626	0.292		0	0.969
S4	1	0.799	0.887	0.873	0.785	0.667	0.809	0.996	0.622	0.721		0.816	0.127		0.622	1
S5	0.968	0.785	0.925	0.797	0.799	0.804	0.618	0.942	0.485	0.112		0.724	0.261		0.112	0.968
Staffing
Scenario	Year 10	Year 20	Year 30	Year 40	Year 50	Year 60	Year 70	Year 80	Year 90	Year 100		Mean	SD		Min	Max
S1	1	1	1	1	1	1	1	1	1	1		1	0		1	1
S2	0.745	0.727	0.72	0.715	0.714	0.702	0.689	0.695	0.688	0.693		0.709	0.0188		0.688	0.745
S3	0.429	0.43	0.414	0.389	0.381	0.357	0.322	0.294	0.303	0.285		0.36	0.0563		0.285	0.43
S4	0.734	0.728	0.727	0.73	0.728	0.715	0.706	0.716	0.701	0.698		0.718	0.0131		0.698	0.734
S5	0.55	0.557	0.56	0.523	0.537	0.549	0.527	0.537	0.545	0.561		0.545	0.0133		0.523	0.561
Days of intential burning
Scenario	Year 10	Year 20	Year 30	Year 40	Year 50	Year 60	Year 70	Year 80	Year 90	Year 100		Mean	SD		Min	Max
S1	1	1	1	1	1	1	1	1	1	1		1	0		1	1
S2	0.925	0.913	0.909	0.905	0.906	0.896	0.89	0.893	0.889	0.892		0.902	0.0119		0.889	0.925
S3	0.751	0.751	0.741	0.725	0.721	0.706	0.684	0.665	0.672	0.66		0.708	0.0353		0.66	0.751
S4	0.624	0.621	0.619	0.622	0.621	0.612	0.606	0.613	0.604	0.603		0.614	0.00807		0.603	0.624
S5	0	0.00132	0.00416	0	0	0.00672	0	0	0	0.0826		0.00948	0.0258		0	0.0826
